# Conditional Requirement for Dimerization of the Membrane-Binding Module of BTK

**DOI:** 10.1101/2023.10.05.561114

**Authors:** Timothy J. Eisen, Sam Ghaffari-Kashani, Jay T. Groves, Arthur Weiss, John Kuriyan

## Abstract

Bruton’s tyrosine kinase (BTK) is a major drug target in immune cells. The membrane-binding pleckstrin-homology and tec-homology (PH–TH) domains of BTK are required for signaling. In vitro, dimerization of the PH–TH module strongly stimulates BTK kinase activity. Whether BTK dimerizes in cells via the PH–TH module, and whether this dimerization is necessary for signaling, is unknown. To address this question, we developed high-throughput mutagenesis assays for BTK function in B cells and T cells. We measured the fitness costs for thousands of point mutations in the PH–TH module and kinase domain, allowing us to assess whether dimerization of the PH–TH module and BTK kinase activity are necessary for function. In Ramos B cells we find that neither PH–TH dimerization nor kinase activity is required for BTK signaling. Instead, in Ramos cells, BTK signaling is enhanced by mutations in the PH–TH module that increase membrane adsorption, even at the cost of reduced PH–TH dimerization. In contrast, in Jurkat T cells, we find that BTK signaling depends on both PH–TH dimerization and kinase activity. Evolutionary analysis shows that BTK proteins in fish and lower organisms, like all Tec kinases other than BTK, lack PH–TH dimerization but have active kinase domains. Thus, PH–TH dimerization is not intrinsically required for Tec-kinase activity, and is a special feature that evolved to exert stricter regulatory control on BTK kinase activity as adaptive immune systems gained increased complexity.
