## Supplemental Table 1 for "Conditional Requirement for Dimerization of the Membrane-Binding Module of BTK"

### Sheet: Table S7
Table S1: Oligonucleotides Used in This Study
Number	Name	Sequence (5′ -> 3′)	Type	Source	Comment
336	336_BTK_CrisprKO_3	CACCGTATGAGTATGACTTTGAACG	DNA oligo	IDT
337	337_BTK_CrisprKO_3rc	AAACCGTTCAAAGTCATACTCATAC	DNA oligo	IDT
340	340_BTK_CrisprKO_NTC	CACCGACGGAGGCTAAGCGTCGCAA	DNA oligo	IDT
341	341_BTK_CrisprKO_NTCrc	AAACTTGCGACGCTTAGCCTCCGTC	DNA oligo	IDT
296	296_oJP15	aataacatatagacaaacgcac	DNA oligo	IDT
387	387_r18_insert_F	CACTGAggtctcGTACATGGCCAAT	DNA oligo	IDT
388	388_r18_insert_R	TCCTTGggtctcCTCCTTGATCGTT	DNA oligo	IDT
389	389_r18_backbone_left_handle_R	AGAATAGGTCTCATGTACTCAGTGATGATGAAGATGGGGC	DNA oligo	IDT
390	390_r18_backbone_right_handle_f	TACAAAGGTCTCAAGGAGTTGTTAAAGTATCTGATTTCGGCCTG	DNA oligo	IDT
391	391_r18_miseq_f	CACTCTTTCCCTACACGACGCTCTTCCGATCTNNNNCATCACTGAGTACATGGCCAAT	DNA oligo	IDT	N represents all four based mixed at approximately equal amounts using machine mixing
392	392_r18_miseq_r	TGACTGGAGTTCAGACGTGTGCTCTTCCGATCTNNNNAGATACTTTAACAACTCCTTGATCGTT	DNA oligo	IDT	N represents all four based mixed at approximately equal amounts using machine mixing
150	150_hBTK_rev_BamHI	gctcgaGGATCCTCAGGATTCTTCATCCATGACATCT	DNA oligo	IDT
166	166_hBTK_Xma1_F	GTGCTACCCGGGgccaccATGGCCGCAGTGATTCTGGAG	DNA oligo	IDT
197	197_activation_loop_fwd_primer	CAAGGAGTTGTTAAAGTA	DNA oligo	IDT
198	198_activation_loop_rev_primer	ATACATCAGGACTTCC	DNA oligo	IDT
199	199_activation_loop_left_handle_gibson_primer	TACTTTAACAACTCCTTG	DNA oligo	IDT
200	200_activation_loop_right_handle_gibson_primer	CCGGAAGTCCTGATGTAT	DNA oligo	IDT
201	201_phth_region1_fwd	GAAGCGCCTGTTTCTCTTGA	DNA oligo	IDT
202	202_phth_region1_rev	GTTTCAACACAAGTGATCTTCTC	DNA oligo	IDT
203	203_phth_region1_left_handle_gibson	TCAAGAGAAACAGGCGCTTC	DNA oligo	IDT
204	204_phth_region1_right_handle_gibson	GAGAAGATCACTTGTGTTGAAAC	DNA oligo	IDT
205	205_phth_region2_fwd	AAGACAGATTCCGAGAAGAGGT	DNA oligo	IDT
206	206_phth_region2_rev	GGGGAGAAGACGTAGAGAGG	DNA oligo	IDT
207	207_phth_region2_left_handle_gibson	ACCTCTTCTCGGAATCTGTCTT	DNA oligo	IDT
208	208_phth_region2_right_handle_gibson	CCTCTCTACGTCTTCTCCCC	DNA oligo	IDT
209	209_ssD501_BTK_Twist_1	AATGATACGGCGACCACCGAGATCTACACtatagcctACACTCTTTCCCTACACGACGCTCTTCCGATCTNNNNNNCCGTGCACAAACTCTCCTACTAT	DNA oligo	IDT	N represents all four based mixed at approximately equal amounts using machine mixing
210	210_ssD502_BTK_Twist_1	AATGATACGGCGACCACCGAGATCTACACatagaggcACACTCTTTCCCTACACGACGCTCTTCCGATCTNNNNNNCCGTGCACAAACTCTCCTACTAT	DNA oligo	IDT	N represents all four based mixed at approximately equal amounts using machine mixing
211	211_ssD503_BTK_Twist_1	AATGATACGGCGACCACCGAGATCTACACcctatcctACACTCTTTCCCTACACGACGCTCTTCCGATCTNNNNNNCCGTGCACAAACTCTCCTACTAT	DNA oligo	IDT	N represents all four based mixed at approximately equal amounts using machine mixing
212	212_ssD701_BTK_Twist_1	CAAGCAGAAGACGGCATACGAGATcgagtaatGTGACTGGAGTTCAGACGTGTGCTCTTCCGATCTNNNNNNATCTTCTCAACATCTATTGAACCCTTCTT	DNA oligo	IDT	N represents all four based mixed at approximately equal amounts using machine mixing
213	213_ssD702_BTK_Twist_1	CAAGCAGAAGACGGCATACGAGATtctccggaGTGACTGGAGTTCAGACGTGTGCTCTTCCGATCTNNNNNNATCTTCTCAACATCTATTGAACCCTTCTT	DNA oligo	IDT	N represents all four based mixed at approximately equal amounts using machine mixing
214	214_ssD703_BTK_Twist_1	CAAGCAGAAGACGGCATACGAGATaatgagcgGTGACTGGAGTTCAGACGTGTGCTCTTCCGATCTNNNNNNATCTTCTCAACATCTATTGAACCCTTCTT	DNA oligo	IDT	N represents all four based mixed at approximately equal amounts using machine mixing
215	215_ssD504_BTK_Twist_2	AATGATACGGCGACCACCGAGATCTACACggctctgaACACTCTTTCCCTACACGACGCTCTTCCGATCTNNNNNNGGTGAAGAGTCCAGTGAAATGGAG	DNA oligo	IDT	N represents all four based mixed at approximately equal amounts using machine mixing
216	216_ssD505_BTK_Twist_2	AATGATACGGCGACCACCGAGATCTACACaggcgaagACACTCTTTCCCTACACGACGCTCTTCCGATCTNNNNNNGGTGAAGAGTCCAGTGAAATGGAG	DNA oligo	IDT	N represents all four based mixed at approximately equal amounts using machine mixing
217	217_ssD506_BTK_Twist_2	AATGATACGGCGACCACCGAGATCTACACtaatcttaACACTCTTTCCCTACACGACGCTCTTCCGATCTNNNNNNGGTGAAGAGTCCAGTGAAATGGAG	DNA oligo	IDT	N represents all four based mixed at approximately equal amounts using machine mixing
218	218_ssD704_BTK_Twist_2	CAAGCAGAAGACGGCATACGAGATggaatctcGTGACTGGAGTTCAGACGTGTGCTCTTCCGATCTNNNNNNCCTTCATCATATACAACCTGGAAGGG	DNA oligo	IDT	N represents all four based mixed at approximately equal amounts using machine mixing
219	219_ssD705_BTK_Twist_2	CAAGCAGAAGACGGCATACGAGATttctgaatGTGACTGGAGTTCAGACGTGTGCTCTTCCGATCTNNNNNNCCTTCATCATATACAACCTGGAAGGG	DNA oligo	IDT	N represents all four based mixed at approximately equal amounts using machine mixing
220	220_ssD507_BTK_Twist_3	AATGATACGGCGACCACCGAGATCTACACcaggacgtACACTCTTTCCCTACACGACGCTCTTCCGATCTNNNNNNTGGTAAACGATCAAGGAGTTGTTAAAGTA	DNA oligo	IDT	N represents all four based mixed at approximately equal amounts using machine mixing
221	221_ssD508_BTK_Twist_3	AATGATACGGCGACCACCGAGATCTACACgtactgacACACTCTTTCCCTACACGACGCTCTTCCGATCTNNNNNNTGGTAAACGATCAAGGAGTTGTTAAAGTA	DNA oligo	IDT	N represents all four based mixed at approximately equal amounts using machine mixing
222	222_ssD501_BTK_Twist_3	AATGATACGGCGACCACCGAGATCTACACtatagcctACACTCTTTCCCTACACGACGCTCTTCCGATCTNNNNNNTGGTAAACGATCAAGGAGTTGTTAAAGTA	DNA oligo	IDT	N represents all four based mixed at approximately equal amounts using machine mixing
223	223_ssD707_BTK_Twist_3	CAAGCAGAAGACGGCATACGAGATagcttcagGTGACTGGAGTTCAGACGTGTGCTCTTCCGATCTNNNNNNTTGCTATACATCAGGACTTCCGG	DNA oligo	IDT	N represents all four based mixed at approximately equal amounts using machine mixing
224	224_ssD708_BTK_Twist_3	CAAGCAGAAGACGGCATACGAGATgcgcattaGTGACTGGAGTTCAGACGTGTGCTCTTCCGATCTNNNNNNTTGCTATACATCAGGACTTCCGG	DNA oligo	IDT	N represents all four based mixed at approximately equal amounts using machine mixing
225	225_ssD709_BTK_Twist_3	CAAGCAGAAGACGGCATACGAGATcatagccgGTGACTGGAGTTCAGACGTGTGCTCTTCCGATCTNNNNNNTTGCTATACATCAGGACTTCCGG	DNA oligo	IDT	N represents all four based mixed at approximately equal amounts using machine mixing
226	226_ssD502_BTK_PCR_Muta	AATGATACGGCGACCACCGAGATCTACACatagaggcACACTCTTTCCCTACACGACGCTCTTCCGATCTNNNNNNTCTAAACTTCAAGAAGCGCCTG	DNA oligo	IDT	N represents all four based mixed at approximately equal amounts using machine mixing
227	227_ssD503_BTK_PCR_Muta	AATGATACGGCGACCACCGAGATCTACACcctatcctACACTCTTTCCCTACACGACGCTCTTCCGATCTNNNNNNTCTAAACTTCAAGAAGCGCCTG	DNA oligo	IDT	N represents all four based mixed at approximately equal amounts using machine mixing
228	228_ssD710_BTK_PCR_Muta	CAAGCAGAAGACGGCATACGAGATttcgcggaGTGACTGGAGTTCAGACGTGTGCTCTTCCGATCTNNNNNNCACTGTTGTACCGGATTACGTT	DNA oligo	IDT	N represents all four based mixed at approximately equal amounts using machine mixing
229	229_ssD711_BTK_PCR_Muta	CAAGCAGAAGACGGCATACGAGATgcgcgagaGTGACTGGAGTTCAGACGTGTGCTCTTCCGATCTNNNNNNCACTGTTGTACCGGATTACGTT	DNA oligo	IDT	N represents all four based mixed at approximately equal amounts using machine mixing
240	240_ssD706_BTK_Twist_2	CAAGCAGAAGACGGCATACGAGATacgaattcGTGACTGGAGTTCAGACGTGTGCTCTTCCGATCTNNNNNNCCTTCATCATATACAACCTGGAAGGG	DNA oligo	IDT	N represents all four based mixed at approximately equal amounts using machine mixing
256	256_ssD507_BTK_Twist_1	AATGATACGGCGACCACCGAGATCTACACcaggacgtACACTCTTTCCCTACACGACGCTCTTCCGATCTNNNNNNCCGTGCACAAACTCTCCTACTAT	DNA oligo	IDT	N represents all four based mixed at approximately equal amounts using machine mixing
257	257_ssD707_BTK_Twist_1	CAAGCAGAAGACGGCATACGAGATagcttcagGTGACTGGAGTTCAGACGTGTGCTCTTCCGATCTNNNNNNATCTTCTCAACATCTATTGAACCCTTCTT	DNA oligo	IDT	N represents all four based mixed at approximately equal amounts using machine mixing
303	303_Region9_insert_R	CGTCTGGTCGGTCTCTAGGA	DNA oligo	IDT
304	304_Region9_right_handle_F	TACAAAGGTCTCCTCCTACTATGAGTATGACTTTGAACGT	DNA oligo	IDT
305	305_Region10_insert_F	GCTCAGGGGTCTCGCAGT	DNA oligo	IDT
306	306_Region10_insert_R	CCCTGAGGGTCTCACACA	DNA oligo	IDT
307	307_Region10_left_handle_R	AGAATAGGTCTCTACTGCCTCTTCTCCCACGT	DNA oligo	IDT
308	308_Region10_right_handle_F	TACAAAGGTCTCTTGTGTTGAAACAGTGGTTCCTGA	DNA oligo	IDT
323	323_Region9_MiseqF	CACTCTTTCCCTACACGACGCTCTTCCGATCTNNNNGCCGCAGTGATTCTGGAG	DNA oligo	IDT	N represents all four based mixed at approximately equal amounts using machine mixing
324	324_Region10_MiseqF	CACTCTTTCCCTACACGACGCTCTTCCGATCTNNNNCGTGGGAGAAGAGGCAGT	DNA oligo	IDT	N represents all four based mixed at approximately equal amounts using machine mixing
328	328_Region9_MiseqR	TGACTGGAGTTCAGACGTGTGCTCTTCCGATCTNNNNACGTTCAAAGTCATACTCATAGTAGGA	DNA oligo	IDT	N represents all four based mixed at approximately equal amounts using machine mixing
329	329_Region10_MiseqR	TGACTGGAGTTCAGACGTGTGCTCTTCCGATCTNNNNAGGAACCACTGTTTCAACACA	DNA oligo	IDT	N represents all four based mixed at approximately equal amounts using machine mixing
BC_p5_1	ss_D501	AATGATACGGCGACCACCGAGATCTACACtatagcctACACTCTTTCCCTACACGAC	DNA oligo	IDT
BC_p5_2	ss_D502	AATGATACGGCGACCACCGAGATCTACACatagaggcACACTCTTTCCCTACACGAC	DNA oligo	IDT
BC_p5_3	ss_D503	AATGATACGGCGACCACCGAGATCTACACcctatcctACACTCTTTCCCTACACGAC	DNA oligo	IDT
BC_p5_4	ss_D504	AATGATACGGCGACCACCGAGATCTACACggctctgaACACTCTTTCCCTACACGAC	DNA oligo	IDT
BC_p5_5	ss_D505	AATGATACGGCGACCACCGAGATCTACACaggcgaagACACTCTTTCCCTACACGAC	DNA oligo	IDT
BC_p5_6	ss_D506	AATGATACGGCGACCACCGAGATCTACACtaatcttaACACTCTTTCCCTACACGAC	DNA oligo	IDT
BC_p5_7	ss_D507	AATGATACGGCGACCACCGAGATCTACACcaggacgtACACTCTTTCCCTACACGAC	DNA oligo	IDT
BC_p5_8	ss_D508	AATGATACGGCGACCACCGAGATCTACACgtactgacACACTCTTTCCCTACACGAC	DNA oligo	IDT
BC_p7_1	ss_D701	CAAGCAGAAGACGGCATACGAGATcgagtaatGTGACTGGAGTTCAGACGTG	DNA oligo	IDT
BC_p7_2	ss_D702	CAAGCAGAAGACGGCATACGAGATtctccggaGTGACTGGAGTTCAGACGTG	DNA oligo	IDT
BC_p7_3	ss_D703	CAAGCAGAAGACGGCATACGAGATaatgagcgGTGACTGGAGTTCAGACGTG	DNA oligo	IDT
BC_p7_4	ss_D704	CAAGCAGAAGACGGCATACGAGATggaatctcGTGACTGGAGTTCAGACGTG	DNA oligo	IDT
BC_p7_5	ss_D705	CAAGCAGAAGACGGCATACGAGATttctgaatGTGACTGGAGTTCAGACGTG	DNA oligo	IDT
BC_p7_6	ss_D706	CAAGCAGAAGACGGCATACGAGATacgaattcGTGACTGGAGTTCAGACGTG	DNA oligo	IDT
BC_p7_7	ss_D707	CAAGCAGAAGACGGCATACGAGATagcttcagGTGACTGGAGTTCAGACGTG	DNA oligo	IDT
BC_p7_8	ss_D708	CAAGCAGAAGACGGCATACGAGATgcgcattaGTGACTGGAGTTCAGACGTG	DNA oligo	IDT
BC_p7_9	ss_D709	CAAGCAGAAGACGGCATACGAGATcatagccgGTGACTGGAGTTCAGACGTG	DNA oligo	IDT
BC_p7_10	ss_D710	CAAGCAGAAGACGGCATACGAGATttcgcggaGTGACTGGAGTTCAGACGTG	DNA oligo	IDT
BC_p7_11	ss_D711	CAAGCAGAAGACGGCATACGAGATgcgcgagaGTGACTGGAGTTCAGACGTG	DNA oligo	IDT
BC_p7_12	ss_D712	CAAGCAGAAGACGGCATACGAGATctatcgctGTGACTGGAGTTCAGACGTG	DNA oligo	IDT
246	246_coBTK_Fwd	ATGGCAGCTGTGATCTTAGAGTCG	DNA oligo	IDT
421	421_coBTK_PHTH_R	CGACCCGCGGCCGCTGCGATTCTCCAGAATCTGGC	DNA oligo	ElimBiopharm
414	414_coBTK_E45K	GTCAATAGAACCTTTCTTCGATCCACGACGTCCACGCTTAAAGTCGTATTCGTAATAGGACAGCTTATGCAC	DNA oligo	ElimBiopharm
420	420_coBTK_mutagenesis_F	TCGAAGAAAGGTTCTATTGACGTAGAA	DNA oligo	ElimBiopharm
